# A dual ribosomal system in the zebrafish soma and germline

**DOI:** 10.1101/2024.08.29.610041

**Authors:** Arish N. Shah, Friederike Leesch, Laura Lorenzo-Orts, Lorenz Grundmann, Maria Novatchkova, David Haselbach, Eliezer Calo, Andrea Pauli

## Abstract

Protein synthesis during vertebrate embryogenesis is driven by ribosomes of two distinct origins: maternal ribosomes synthesized during oogenesis and stored in the egg, and somatic ribosomes, produced by the developing embryo after zygotic genome activation (ZGA). In zebrafish, these two ribosome types are expressed from different genomic loci and also differ in their ribosomal RNA (rRNA) sequence. To characterize this dual ribosome system further, we examined the expression patterns of maternal and somatic rRNAs during embryogenesis and in adult tissues. We found that maternal rRNAs are not only expressed during oogenesis but are continuously produced in the zebrafish germline. Proteomic analyses of maternal and somatic ribosomes unveiled differences in core ribosomal protein composition. Most nucleotide differences between maternal and somatic rRNAs are located in the flexible, structurally not resolved expansion segments. Our in vivo data demonstrated that both maternal and somatic ribosomes can be translationally active in the embryo. Using transgenically tagged maternal or somatic ribosome subunits, we experimentally confirm the presence of hybrid 80S ribosomes composed of 40S and 60S subunits from both origins and demonstrate the preferential in vivo association of maternal ribosomes with germline-specific transcripts. Our study identifies a distinct type of ribosomes in the zebrafish germline and thus presents a foundation for future explorations into possible regulatory mechanisms and functional roles of heterogeneous ribosomes.
