## Supplementary Table 2 for "A dual ribosomal system in the zebrafish soma and germline"

### Sheet: 28S
28S
function/region	maternal sequence	somatic sequence	comments
H10	C1	U1	base paired with 3' end of 5.8S
	C12	A11	not base paired
	A23	C23	not base paired
	G24	A24	not base paired
H12	C68	U68	base paired
	G73	A73	base paired
H13	C82	U82	not base paired
	A107	G107	not base paired
	U110	C110	base paired
H15	T132		deleted in somatic
	C133	G132
	G138	A1372
	A139	G138
	C150	A149	not base-paired
	C151	A150	not base-paired
hypervariable region H16-H18 and ES43	G165	A164	base-paired
	G167	A166	not base-paired
	C168	U167	base-paired
		U171	insertion in somatic
	G193		deletion in somatic
	C195	U194	base-paired
	A197	U196	base-paired
	C225	U224	not base-paired, stacking
	G244	A243	not base-paired
	U245	A244	base-paired
	G267	A266	base-paired
	U272		deletion in somatic
	C274	U272	base-paired
	C359	U357	not base-paired, stacking
	G360	C358	not base-paired, stacking
H2	A428	G426	base-paired
H25	A447	U445	not base-paired
ES7	C454	G452	stacking interaction
	U465	A463
	G473	A470
	485-563 GGGGTCGGCCCGTCCGGTGCGCGCTCCCTTCGCTCCCTCATTCCTGGGGGTGGCGCGGGGGGTTGACGCCCGGGCGAAG	483-549 TGGTCGGCCCGTCCGGTGCGCTCGGATCCCCCCCCTCTCGGGGGAGGGGGACCGGCGCCCGGACGGA	deletions and substitutions in somatic
	U581	C567
	U585	C571
	G590	U576
		U580	insertion in somatic
	U597	C584
	A600	U587
	C636	U623
	A637	C624
	653-672 CCGTCGGTTCAGGCCGTCGG	640-657 TCGCGGCTCCG--GCCTCGA	deletions and substitutions in somatic
	T687	C672
	C712	A697
	U713	C698
	U727	C713
	G728		deletion in somatic
	C744	U728
	748-881 CTGCCCTCCCTCCCTGTGGGGGGAGGTGCGGGGACGGGGTCCCCCGCCCCCGGCGTGGCGCGACAGGGGTGGACTGTCCTCAGTCCGCCCACGGCTGCGCCGCGCCGCCCAGGGCGGGGATCCGACCCACGTTC	732-870 CTCCGGCCCCTCTCTCGGGGGGGGCTCGGAGGGACGGGGCCCCTCGCTCCCGGCGCGTGCGTCGACCGGAACGGACTGTCCTCAGTCCGTTTCCGACCGCGCCGTGCCGCCCAGGGCGGGGACAGGCCCACGTCCAAAA	mostly substitutions
	C901	U890	base-paired
	C904	U893	not base-paired
H25	U912	A901	base-paired
H27	C950	U939	base-paired
ES8	G975		base-paired
	U977	C965
	G979	U967	not base-paired, stacking
	U988	C976
	G989	A977	not base-paired, stacking
ES9 and ES9a	G1007	A995	not base-paired
	A1008	G996
	A1009	G997
	G1011	C999
	G1014	C1002
	U1016	C1004
		insertion G1005	insertion in somatic
		insertion C1006
		insertion G1006
	U1018	C1009
	C1019	G1010
	C1020	G1011
	G1024	A1015
	C1068	U1059	base-paired
	C1073	U1064	base-paired
	G1074		deleted in somatic
	A1075	C1065
	C1077	G1067	base-paired
	C1081	U1071
	G1083	U1073
	G1084	C1074	base-paired
	C1088	G1078	base-paired
	U1097	C1087	base-paired
	G1099	A1089
H27	C1107	U1097	base-paired
	C1115	U1105	not base-paired
H34	G1158	A1148	base-paired
H35	C1181	A1171	not base-paired, stacking
H33	C1218	U1208	base-paired
ES10	C1295		deleted in somatic
	G1296		deleted in somatic
	A1297		deleted in somatic
	U1298		deleted in somatic
	A1301	C1287
H38a	C1322	G1308
	G1351	A1337
	G1386	A1372
ES12	G1402
	C1403	U1388
H38	C1426	G1411
	G1427	A1412	base-paired
	U1432	C1417	not base-paired, stacking
H39	A1441	U1426	base-paired
	U1462	C1447
H43-H44	U1523	G1508
	C1573	A1558	GTPase association center (GAC)
	C1575	U1560	GTPase association center (GAC)
	C1580	U1565	GTPase association center (GAC)
ES15	C1672	G1657
	1677-1702 GACACGCGAGCGGTCGCGCGCGCTGC	1662-1689 AGCCCCCCCCTCCGGGGGGGGAAAGGGT	mostly substitutions
	C1739	G1726
H46	C1746	U1733	base-paired
	C1753	U1740	not base-paired, stacking
	C1778	U1765	no basepairing
	G1871	C1858	not base-paired, stacking
	C1874	U1861	base-paired
	C1888	U1875	base-paired
	C1893	G1880	not base-paired, stacking
	U1894	A1881	not base-paired, stacking
	G1907	A1894	base-paired
H52 ES19	G1914	A1901
	U1926	C1913
	C1937	G1924
	U1938	C1925
	C1942	U1929
H53	C1959	U1946
H54	G1971	A1958	base-paired
	C1979	U1966	not base paired
	U2035	A2022
H56	U2045	A2032	base-paired
	A2054
H58	C2096	U2082
H59	C2141	G2127
	U2145	C2131
	A2201	G2187	not base-paired, stacking
H61	insertion A2277
ES27	A2338	G2323
	2366-2836 CCTGGGCCCGAGCCGCGACTGGGGGAGCGGCCGCCCCGAGGTGCCCTGACCCCCGTTCCCGAGCCGCGGGGGTGCGCGCGCGGTGGCGCGCGGTCCCTCTCTCCCCCCGCCGCGTCCGCCTCGGGCCTTTTTGCGGTCTCGACTCCCCCCGACTCTTCCCCTCCGCCCTTTCCCCGTCCGCGGGGGTCGGGCGGGGGGGTCTCGGAGGAGGGGGGGTGGAGAGGCCGTGGGGAGGAAAGGGGTGGTTCGTGGCGTCGGGGGGCAACGGGAGGGTCCTCGCCTGCCGCGCGATGCCTCCGCTGGCCGGGGCCCGCGGGGGGCGGGATGCGCAGCGGTTGGCGGCGGCGACCCTGGGCGCGCGCCGCGCCCTTCCCGCGGATCTCCGCAGC…	2351-2727 GCTGGGCCCGCGCCGCGGCTGGGGGAGCGGCCGCCCCGCGGCGCCCCCTCTCGTTCCCGTCTCCGGAGCGCGTCGTGCGGCCCCTACCCCCCGTCGCCCGCCTCTTGCTCGCGTCCGTCCGGTCGCCCCCGCCTTCGGGTGGGGGAGGCCGGGCGGCTCGTGGGCTCGGGGTGGGTGTTGCGGGTAGGGGGGGTGTCCGCCGCGGCGCGCCGAGGGTCGGGGCCTGCGGGGGGGGATGCGCTGCGGTGTGCGGCGGCGACTCTGGACGTGCGCCGGGCCCTTCTCGCGGATCTCCCCAGCTACGGCCCGCGTCGGGACCTCCGTCTGGCGTCTTCTCCTCTCGGGGGGAGGGCACGGGCGGGCGGCCTCCCCGGCGC	deletions and substitutions in somatic
	G2853	C2744
	C2862	U2753	base-paired
	A2863	G2754	not base-paired, stacking
	U2875	G2766
	C2876	U2767
H66	U2929	G2820
	C2930	U2821	not base-paired, stacking
H68	C2994	U2885	not base-paired, stacking
	C3196	A3087	base-paired
ES30	C3238	U3129
	C3229	G3130
	U3244	C3135
	U3245	C3136
	C3246	U3137
	C3248	G3139
	G3251	C3142
	G3254	A3145
		G3146	inserted in somatic
		C3147
		G3148
		G3149
		G3150
		C3151
H79	G3303	U3200	not base-paired, stacking
	A3304	G3201	not base-paired, stacking
	G3308	A3205	base-paired
ES31	3313-3340 AGCCGGGCGTCCCCCGGCGGGGGCCGCC	3210-3228 GGCGAGCCCCCGGCGGGCT	deletions and substitutions in somatic
	3363-3417 CCGGGGCCGTGCGGGGGGTGGGGGCAACCCCCCTTCCCCTCCCGGCCGCCGACCG	3251-3270 TCGGGGCCCATCGCGGTCCC	deletions and substitutions in somatic
H79	C3428	U3281
H75	C3442	U3295
	U3444	G3297
H84	G3516	A3369
	U3533	C3386
	A3534	G3387
H87	C3589	U3442
H88	C3614	U3467
	G3622	U3475
	G3634	A3487
	C3780	U3633
	G3840	C3693
	A3841	C3694
	C3843		deleted in somatic
	C3844	U3696
H95	C3864	U3716	Sarcin-rich loop (SRL)
	G3886	A3738	Sarcin-rich loop (SRL)
H96	U3903	G3755
	C3908	U3760
	C3930	U3782
	C3938	U3790
	C3947	U3799
ES39	3990-4134 AGCAACGATACAGCAGCGCCGTCGGATCTCCGATAGGCCCCGGGTAACCGGGAAGCCCCTCTCCGGGGGGGCCCCCGGCGCGGAGAGCCATTCGTGACAGGAACCGGGGGCGCGGCTAGAACGAGCGCCGCCCCCTCTTCCAGTG	3842-3974 CGTAACGATACCGCAGCGCCGCGGGGCTTCGATTGGCCTGGGATAGCCGGCCGGGGTTCGCCCTCGGTCGGTGCGGAGAGCCAGCCGTGACGGGACCGGGGCGCGGCCGAACGAGCGCCGCCCCTCTTCCGGT	deletions and substitutions in somatic
	U4166		deleted in somatic
ES41	G4199	A4038
	G4204	U4043
	U4226	C4065
	G4227	A4066
	U4229	C4068

### Sheet: 18S
18S
function/region	maternal sequence	somatic sequence	comments
H3	T24	C24	base-paired
before H6	A55	G55
between H7 and H8	132-135 CCCG	132-134 UCC-	not visible, 1 nt deleted in somatic
H9es3a	192-229 TGGGCCGCCCTTCTCCCCTCGGGGCGGGGGGTGGGTAC	191-205 CGGTCCCCCC-----------------------GGGGG	not visible, 23 nt deleted in somatic
H9es3b	266-328 GCGGGTGCGCGGGCGGTGGAGAGGGGGGCCTCGCGCCTACCCGCCGCCGTCCGCCCCCGGCCT	242-291 CCGGGTGC------------GGCGTGGGCTCCCCCCTCGGGGGTCGGGCCTCGTCCCCCGGC-	not visible, 12 nt deleted in somatic
H10		C335	not visible, 1 nt inserted in somatic
between H10 and H7	G385	A349	base-paired
H11	423-429 GGUCCGU	387-393 CUUUAGG	loop interacting with Arg5/Arg49 of Rps8
between H11 and H12	A453	G417	flipped nucleotide in contact with Leu36 of Rps23
H15	T542	C506	base-paired
	A552	G516	base-paired
H16	G577	A541	base-paired
	C599	U563	not visible
H17	612-619 UGCATCCC	576-583 CGTATCCT	base-paired, and interacting with Arg93 of Rps24
between H13 and H19	696-701 GCTAAC	660-665 ATTAAA	base-paired, loop close to Gln26 of Rps23
H21es6c	739-749 GACCGGGCCGC	703-711 AGT--GGGCTG	not visible, 2 nt dleted in somatic
H21es6c	G778	U740	not visible
between 21es6c and d	790-793 CCAG	T752	not visible, 3 nt deleted in somatic
H21es6b	822-823 GA	780-781 AG	not visible
	832-839 TCGGCTT	792-799 GGTACCTC	not visible
H21	881-913GGCAGGGCCGGCACCGCGCCCCATTGAATACCC	841-870 AGCAGGCCGCCCAGC---CGCCGCTGAATACCG	3 nt deleted in somatic
	881-913 GGCAGGGCCGGCACCGCGCCCCATTGAATACCC	841-870 AGCAGGCCGCCCAGC---CGCCGCTGAATACCG	3 nt deleted in somatic
H21es6d	C938	U895	in contact with Arg64 of Rps13
	951-952 UC	--	not visible, 2 nt deleted in somatic
	C963	U918	not visible
between 21es6d and 22	C982	U937	base-paired
H23a	1053-1055 CGG	1008-1010 GAA	interacting with Arg95-Rps26
	G1065	A1020	stacking
H22	C1077	U1032
H26es7	U1175		deleted in somatic
between 26es7 and 26a	U1203		deleted in somatic
H59	C1222	U1175	close to Lys19 and Asn70 of Rps15a
between H59 and H27	C1227	U1180	base-paired
between H31 and H32	G1325	A1278
H33	1367-1368 CG	1320-1321 UA	not visible
H34	G1409	U1362
H37	G1436	C1389	close to Gly2 of Rps17L1
between H38 and H39	U1459	C1412	base-paired
H39	C1470	A1423
H39es9	1500-1501 UG	C1453	not visible, 1 nt deleted in somatic
between H40 and H38	1542-1543 CU	1494-1495 UG	base-paired
H41es10	C1633	G1585	not paired
H41	C1661	U1613	base-paired
between H41 and H42	G1668	U1620	flipped nucleotide interacting with Phe28 of Rps18
H42	C1674	U1626	base-paired
	A1678	1630-1631 GC	base-paired, 1 nt deleted in somatic
	A1687	G1640	flipped nucleotide in contact with Arg132-Rps18
	1694-1696 GAG	1647-1649 AUC	close to Arg38 of Rps18
H43	C1727	A1680	not paired
H44	1787-1794 AGCGGCTC	1740-1747 GATGGTTT	base-paired
H44es12	1821-1837 CGGGGCTCCCTTACCGG	1774-1786 GGGGCTCCTCGC----C	not visible, 3 nt deleted in somatic
	U1847	C1796	not visible
H44	1868-1880 GAACTCGGTCGTT	1817-1829 AAACTTGATCCTC	base-paired

### Sheet: 5.8S
5.8S
function/region	maternal sequence	somatic sequence	comments
5.8S rRNA		C1	additional nucleotide in somatic
	C82		deleted in somatic
	A83		deleted in somatic
	T87	C86
	C98	A97
	T99	C98
	A111	T110
	T126	C125
	C128	A127
	G152	C151
	C158	T157

### Sheet: 5S
5S
function/region	maternal sequence	somatic sequence	comments
5S rRNA	G22	A22	in loop, substitution
	A23	G23	in loop, substitution
	A24	C24	in loop, substitution
	T26	C26	in loop, substitution
	A37	G37	in loop, substitution
	T40	C40	in loop, substitution
	A43	T43	in loop, substitution
	T52	C52	in loop, substitution
	A53	T53	in loop, substitution
